# Transcriptomic analysis of DNA damage response in zebrafish embryos under simulated microgravity

**DOI:** 10.1101/2021.09.30.462627

**Authors:** Subhrajit Barua, Aleksey Komissarov, Harpreet Kaur, Elia Brodsky

**Affiliations:** SCAMT, ITMO University, St. Petersburg, Russia; Pine Biotech, New Orleans, Louisiana, USA

**Keywords:** astrobiology, spaceflight, simulated microgravity, radiation, bioinformatics, space omics, transcriptomics, DNA damage response

## Abstract

Space is an extremely hostile environment. Traveling to space has numerous effects on the body of the astronauts at a molecular level. As space agencies prepare for long-term missions, it becomes important to investigate these problems and address them. Thus, in the current study, we assessed the impact of simulated microgravity on the basic pathways especially DNA damage response. We identified a total of 7542 significantly differentially expressed genes. Out of these genes, 4504 were found to be up-regulated while 3038 were down-regulated in the simulated microgravity group in comparison to controls. Pathway enrichment analysis revealed that simulated microgravity has an effect on vital basic biological processes like DNA damage repair, peptide transport, and metabolism. To explore if the same pathways were also altered in humans, we explored the NASA twin study data and found that DDR was also significantly affected in the astronaut but due to ionizing radiation. Upon further investigation, we found that 62 genes belonging to the DDR pathway were mutually differentially expressed in Scott Kelly and the zebrafish embryos. However, there were 29 significantly differentially expressed genes belonging to the DDR pathway in zebrafish embryos that were not found to be differentially expressed in Scott Kelly. Out of these 29 genes, 14 were specific to zebrafish. Upon further investigation, we found that the DDR pathway is affected differently in simulated microgravity as compared to ionizing radiation. These observations provide a preliminary look into the difference in DDR induced by the different factors of spaceflight.
