## Supplementary material for "Transcriptomic analysis of DNA damage response in zebrafish embryos under simulated microgravity": Table 2

### Sheet: Sheet1
DNA repair	Cellular response to DNA damage stimulus	Cellular response to stress		DNA damage resp + Stress response	Common between all	Unique to stress resp.
uvssa	zswim7	xpr1b		rbm24a	abraxas1	xpr1b
pif1	zranb3	rnf175		alkbh7	alkbh2	rnf175
nsmce1	zgc:112496	derl2		armt1	ap5s1	derl2
nhej1	zbtb42	nbn		bag6l	apex2	klhdc10
fignl1	xrcc4	klhdc10		bcl2a	atrip	tnikb
sfr1	xrcc3	tnikb		brat1	bivm	map2k1
xrcc3	xrcc2	map2k1		casp2	brip1	os9
mgmt	xpc	os9		chchd6a	chd1l	hsp90b1
wrnip1	wrnip1	hsp90b1		chek1	ddb2	sdf2
zswim7	wdr76	sdf2		chek2	dna2	dusp22b
fto	uvssa	dusp22b		hic1	ercc4	fbxo44
bivm	unga	fbxo44		hipk1a	fan1	dnajb12a
ube2al	ube2al	ube2al		mcl1a	fancc	dusp22a
fanci	swsap1	dnajb12a		mcl1b	fancf	sel1l
apex2	stn1	wrnip1		nek4	fancg	prdx2
abraxas1	slx1b	xpc		rint1	fanci	ube2j2
	slf1	dusp22a		wdr76	fignl1	traf4b
pold1	sfr1	xrcc2		zbtb42	fto	sgtb
rpa3	rpa3	rpa3			gins2	traf3
	rnf8	hic1			mcm3l	stk26
stn1	rint1	sel1l			mcm6l	amfra
pms2	rfc3	prdx2			mgme1	sdf2l1
mgme1	recql4	mcm3l			mgmt	zgc:173570
	rbm24a	ube2j2			mlh3	ppifb
fancg	rad54b	traf4b			mnat1	atg5
poll	rad51d	sgtb			mpg	lamp2
pargl	rad51c	mcm6l			mre11a	map3k7
ddb2	rad51b	fancf			msh3	si:ch211-45c16.2
rad18	rad21l1	ercc4			nbn	map4k6
nbn	rad18	neil1			neil1	stk24b
mlh3	rad1	traf3			neil3	pdia4
	prdm9	stk26			nhej1	msra
fan1	polm	rad1			nsmce1	herpud1
nthl1	poll	amfra			nsmce4a	sod1
chd1l	pold3	rad51b			nthl1	kptn
xpc	pold1	xrcc3			pargl	taok3a
zgc:112496	pms2	sdf2l1			parpbp	prdx1
pms1	pms1	pms1			paxx	oxsr1b
dna2	pif1	mgmt			pif1	nccrp1
fancf	paxx	zgc:173570			pms1	dnajc18
	parpbp	ppifb			pms2	gabarapl2
rnf8	pargl	nek4			pold1	tmem259
atrip	nthl1	atg5			pold3	rragd
mcm6l	nsmce4a	lamp2			poll	tnika
	nsmce1	mlh3			polm	dctpp1
	nhej1	armt1			prdm9	slka
fancc	nek4	map3k7			rad1	uggt2
rad51d	neil3	xrcc4			rad18	map2k4a
rad21l1	neil1	si:ch211-45c16.2			rad21l1	ppp1r15b
rfc3	nbn	sfr1			rad51b	traf1
swsap1	msh3	rad18			rad51c	rragca
ap5s1	mre11a	ddb2			rad51d	zgc:153722
polm	mpg	map4k6			rad54b	man1b1a
mnat1	mnat1	mnat1			recql4	map3k22
pold3	mlh3	chek2			rfc3	calr
msh3	mgmt	stk24b			rnf8	si:dkey-17m8.1
prdm9	mgme1	nthl1			rpa3	erlec1
rad1	mcm6l	pdia4			sfr1	ch25hl3
unga	mcm3l	neil3			slf1	taok1b
xrcc4	mcl1b	rint1			slx1b	map3k1
ercc4	mcl1a	stn1			stn1	map1lc3c
slx1b	hipk1a	msra			swsap1	si:zfos-80g12.1
mpg	hic1	herpud1			ube2al	pdia3
gins2	gins2	gins2			unga	hspa5
	fto	fancc			uvssa	calr3a
neil3	fignl1	apex2			wrnip1	aida
	fanci	sod1			xpc	syvn1
rad51b	fancg	kptn			xrcc2	tmub1
nsmce4a	fancf	mcl1a			xrcc3	eif2ak3
rad51c	fancc	nsmce4a			xrcc4	sh3rf1
	fan1	rfc3			zgc:112496	eif2ak1
neil1	ercc4	mcl1b			zranb3	ubxn8
	dna2	taok3a			zswim7	si:ch211-124n19.2
alkbh2	ddb2	rad21l1				si:ch73-380l10.2
mcm3l	chek2	fignl1				ing2
	chek1	prdx1				si:cabz01102082.1
slf1	chd1l	unga				dnajb6b
	chchd6a	alkbh2				trpv4
zranb3	casp2	oxsr1b				cdipt
mre11a	brip1	nccrp1				cpeb1b
	brat1	dnajc18
paxx	bivm	gabarapl2
parpbp	bcl2a	poll
	bag6l	tmem259
rad54b	atrip	pold1
brip1	armt1	fancg
xrcc2	apex2	rragd
	ap5s1	tnika
	alkbh7	wdr76
recql4	alkbh2	rad51d
	abraxas1	dctpp1
		bivm
		slka
		casp2
		uggt2
		atrip
		msh3
		map2k4a
		hipk1a
		zswim7
		ppp1r15b
		rad51c
		traf1
		mpg
		rragca
		zgc:153722
		man1b1a
		map3k22
		brip1
		pms2
		pold3
		calr
		recql4
		bag6l
		paxx
		si:dkey-17m8.1
		erlec1
		ch25hl3
		zranb3
		rad54b
		swsap1
		bcl2a
		taok1b
		map3k1
		slx1b
		map1lc3c
		uvssa
		pargl
		si:zfos-80g12.1
		pdia3
		zbtb42
		polm
		hspa5
		calr3a
		mre11a
		aida
		zgc:112496
		chd1l
		mgme1
		syvn1
		pif1
		fanci
		parpbp
		alkbh7
		tmub1
		abraxas1
		fto
		rnf8
		nhej1
		eif2ak3
		fan1
		brat1
		sh3rf1
		ap5s1
		eif2ak1
		nsmce1
		ubxn8
		slf1
		si:ch211-124n19.2
		si:ch73-380l10.2
		ing2
		si:cabz01102082.1
		chek1
		dnajb6b
		trpv4
		cdipt
		chchd6a
		prdm9
		cpeb1b
		dna2
		rbm24a
