## Supplementary material for "Transcriptomic analysis of DNA damage response in zebrafish embryos under simulated microgravity": Table 3

### Sheet: Sheet1
Common NASA & Zebrafish (DDR)	Zebrafish but not human
alkbh2	abraxas1
alkbh7	atrip
ap5s1	fancg
apex2	fanci
armt1	mnat1
bivm	msh3
brat1	neil1
brip1	nek4
casp2	nhej1
chd1l	paxx
chek1	rad21l1
chek2	rfc3
ddb2	rpa3
dna2	stn1
ercc4	zswim7
fan1
fancc
fancf
fignl1
fto
gins2
hic1
mgme1
mgmt
mlh3
mpg
nbn
neil3
nsmce1
nsmce4a
nthl1
parpbp
pif1
pms1
pms2
pold1
pold3
poll
polm
prdm9
rad1
rad18
rad51b
rad51c
rad51d
rad54b
recql4
rint1
rnf8
sfr1
slf1
slx1b
swsap1
uvssa
wdr76
wrnip1
xpc
xrcc2
xrcc3
xrcc4
zbtb42
zranb3
