## Supplementary material for "Transcriptomic analysis of DNA damage response in zebrafish embryos under simulated microgravity": Table 4

### Sheet: Table 3
	Zebrafish study			NASA Twin study
Genes	log2FoldChange	padj value		log2FoldChange	padj value		Gene Names
atp11c	-2.02067	0.000816		-1.06	0.038		ATPase phospholipid transporting 11C
ccdc84	3.73661	4.35e-18		0.59	0.0166		Coiled-coil domain containing 84
ccng2	4.19971	9e-09		-0.85	0.0364		Cyclin G2
dhx38	0.876256	0.013196		0.52	0.02		DEAH-box helicase 38
dusp6	9.43663	1.22e-27		-2.19	0.0186		Dual specificity phosphatase 6
dync1h1	2.71804	0.000598		0.63	0.0383		Dynein cytoplasmic 1 heavy chain 1
gcn1	2.18625	1.61e-08		0.66	0.00127		GCN1 activator of EIF2AK4
il1b	3.37061	0.003547		-2.33	0.022		Interleukin 1 beta
irak3	3.61989	0.006009		-1.71	0.0373		Interleukin 1 receptor associated kinase 3
kif11	1.03156	9.39e-06		-1.45	0.0471		Kinesin family member 11
mettl17	0.855591	0.047008		0.42	0.0423		Methyltransferase like 17
myof	-1.72285	0.00024		-2.38	0.0003		Myoferlin
nop2	3.67031	3.75e-48		0.73	0.00587		NOP2 nucleolar protein
pik3ap1	-2.85264	0.007331		-1.6	0.00587		Phosphoinositide-3-kinase adaptor protein 1
plxdc2	5.82837	2.56e-09		-2.13	0.0127		Plexin domain containing 2
pomt1	-1.42675	0.003316		0.73	0.0329		Protein O-mannosyltransferase 1
rnf130	3.46329	0.011427		-0.97	0.022		Ring finger protein 130
sae1	1.45673	1.21e-30		-0.85	0.0104		SUMO1 activating enzyme subunit 1
sh3bgrl	6.29813	2.26e-11		-0.85	0.0112		SH3 domain binding glutamate rich protein like
snn	-2.5827	0.013532		-0.73	0.0413		Stannin
sptbn1	1.55962	3.18e-06		0.82	0.0383		Spectrin beta, non-erythrocytic 1
tgfbi	3.47261	0.011358		-1.41	0.0208		Transforming growth factor beta induced
tmem45b	4.04502	0.000683		1.2	0.022		Transmembrane protein 45B
tox	5.65484	2.32e-08		-0.96	0.0471		Thymocyte selection associated high mobility group box
ubr4	1.31334	0.003965		0.79	0.0471		Ubiquitin protein ligase E3 component n-recognin 4
vkorc1l1	-0.896752	1.41e-07		-0.88	0.0265		Vitamin K epoxide reductase complex subunit 1 like 1
